# Comparative genomic analysis reveals reduced pathogenicity of *Ralstonia* spp. in water

**DOI:** 10.1101/2024.10.23.619949

**Authors:** Gaopeng Liu, Chengzhi Mao, Qi Li, Da Huo, Tao Li

**Author notes:** Co-corresponding authors. Mailing addresses: Institute of Hydrobiology, Chinese Academy of Sciences, Wuhan 430072, Hubei Province, PR China. Corresponding authors E-mail: Qi Li Da Huo. **Conflict of Interest** The authors declare that they have no conflict of interest.

## Abstract

*Ralstonia* spp., known for their adaptability across various habitats, are known to cause infections. The adaptive metabolic diversity of those inhabiting aquatic ecosystems remains poorly understood. We report four new *Ralstonia pickettii* genomes enriched in the cyanobacterial culture derived from bloom-forming cyanobacteria, *Dolichospermum*. A total of 228 complete genomes from the *Ralstonia* genus were utilized for phylogenetic inference, categorizing them based on isolation environment and host: water, soil, plant, and human groups. Meanwhile, the abundance of carbohydrate-active enzymes and secondary metabolites in water and human groups differed from the plant-host associate habitat. *CeoB* and two β-lactamases types of *OXA* were identified in the water habitat, showing similarities to certain strains in the human-host but differences from other habitats. The infectivity within water habitats seems to diminish, as evidenced by the decreased abundance of T3SS virulence proteins. Moreover, a distinctive pyrimidine degradation pathway in water degrades exogenous pyrimidines to supply nitrogen and other compounds for energy metabolism to provide a potential for broader habitat adaptability. Fluorescence in situ hybridization results confirmed that *R. pickettii* rarely attached to cyanobacterial cells, indicating that they are not parasitic relationships. We postulate that the absence of T3SS and the unique metabolic profile represent adaptations of *Ralstonia* to an aquatic free-living lifestyle.
