## Supplemental Table 1 for "Comparative genomic analysis reveals reduced pathogenicity of *Ralstonia* spp. in water"

### Sheet: Sheet1
Name	Genome_size(bp)	contig_numbers	CDS(bp)	G+C (%)	RefSeq genome accession
Ralstonia solanacearum P780	5512323	97	4879	66.66	GCF_023646535.1
Ralstonia pseudosolanacearum SM747_UCD508	5703275	96	5058	67.04	GCF_030518885.1
Ralstonia solanacearum 23-10BR	5629362	94	5037	66.66	GCF_000749995.1
Ralstonia pseudosolanacearum Tb04	5896040	93	5281	66.88	GCF_023130705.1
Ralstonia solanacearum UW190	5492905	93	4891	66.59	GCF_028464665.1
Ralstonia pickettii s1	5614868	91	5404	63.71	GCF_014142725.1
Ralstonia solanacearum UW176	5365472	89	4772	66.72	GCF_028464775.1
Ralstonia solanacearum UW158	5457915	87	4889	66.6	GCF_028464865.1
Ralstonia pseudosolanacearum DGBBC1138_UW685	5406075	85	4755	67.01	GCF_023075375.1
Ralstonia solanacearum UW128	5494760	83	4878	66.59	GCF_023646455.1
Ralstonia solanacearum UW132	5481571	83	4881	66.57	GCF_028464965.1
Ralstonia pseudosolanacearum SM717_UCD507	5594681	83	4896	67.09	GCF_030518935.1
Ralstonia solanacearum CCRMRs286	5467440	81	4853	66.61	GCF_028177125.1
Ralstonia solanacearum CCRMRs294	5477764	81	4872	66.6	GCF_028177135.1
Ralstonia solanacearum CCRMRs283	5467851	81	4854	66.61	GCF_028177305.1
Ralstonia solanacearum UW177	5366744	81	4765	66.72	GCF_028464765.1
Ralstonia pickettii 153490002-2	5818597	80	5542	63.31	GCF_019641815.1
Ralstonia pickettii 112620001-1	5819024	80	5539	63.31	GCF_019642795.1
Ralstonia solanacearum CCRMRs317	5499868	80	4896	66.57	GCF_028177545.1
Ralstonia pickettii 132550021-3	5818044	79	5538	63.31	GCF_019642335.1
Ralstonia sp. AU12-08	6229152	78	5815	63.53	GCF_000442475.1
Ralstonia pickettii 112060001-1	5818822	78	5537	63.31	GCF_019642855.1
Ralstonia pickettii 112760001-1	5819405	77	5538	63.31	GCF_019642775.1
Ralstonia solanacearum B75	5424833	77	4805	66.68	GCF_028177505.1
Ralstonia pickettii 151470044-2	5819415	75	5538	63.31	GCF_019641895.1
Ralstonia pickettii s64	5815661	74	5536	63.31	GCF_014141585.1
Ralstonia pickettii 153490002-3	5818764	74	5541	63.31	GCF_019641775.1
Ralstonia pseudosolanacearum Cm01	5720814	74	5039	67.02	GCF_023130835.1
Ralstonia pickettii s48	5815483	73	5537	63.31	GCF_014141825.1
Ralstonia pickettii ICMP-8657	5484397	72	4992	63.55	GCF_002516395.1
Ralstonia pickettii 133170061-1	5815339	72	5532	63.31	GCF_019642455.1
Ralstonia pickettii 113330051-2	5818912	72	5538	63.31	GCF_019642735.1
Ralstonia pseudosolanacearum Tb18	5942602	72	5314	66.86	GCF_023130655.1
Ralstonia pickettii s32	5816172	70	5537	63.31	GCF_014142135.1
Ralstonia pickettii s30	5814334	70	5529	63.31	GCF_014142165.1
Ralstonia pickettii s65	5815728	69	5537	63.31	GCF_014141555.1
Ralstonia pickettii s29	5814031	69	5532	63.31	GCF_014142195.1
Ralstonia insidiosa TS	6468200	69	6126	63.31	GCF_023217975.1
Ralstonia solanacearum P673	5549250	69	4888	66.66	GCF_023646435.1
Ralstonia solanacearum RUN0002	5549250	69	4888	66.66	GCF_023646475.1
Ralstonia solanacearum RUN0003	5548179	69	4887	66.65	GCF_023646515.1
Ralstonia pickettii s49	5813208	68	5532	63.31	GCF_014141745.1
Ralstonia pickettii s34	5815866	68	5535	63.31	GCF_014142125.1
Ralstonia mannitolilytica WCHRM065694	4783043	67	4453	65.69	GCF_002939115.1
Ralstonia pickettii 110730035-1	5345646	67	4980	63.57	GCF_019643075.1
Ralstonia sp. 3PA37C10	5303655	65	4991	63.74	GCF_005503495.1
Ralstonia pickettii 140710038-2	5700113	65	5343	63.45	GCF_019642175.1
Ralstonia pickettii s19	5342851	63	4978	63.57	GCF_014142405.1
Ralstonia pickettii 092570011-1	5783836	63	5442	63.42	GCF_019642025.1
Ralstonia pickettii 092570008-1	5782962	63	5443	63.42	GCF_019642555.1
Ralstonia pickettii 133170049-3	5698029	62	5338	63.45	GCF_019642295.1
Ralstonia pickettii s51	5696886	61	5338	63.45	GCF_014141735.1
Ralstonia pickettii s6	5782490	61	5440	63.42	GCF_014142655.1
Ralstonia pickettii 093490003-1	5344678	61	4977	63.57	GCF_019641795.1
Ralstonia pickettii 132550028-1	5700791	61	5378	63.32	GCF_019642395.1
Ralstonia sp. A12	6104714	60	5605	63.47	GCF_000801955.1
Ralstonia pickettii s4	5781367	60	5438	63.42	GCF_014142685.1
Ralstonia pickettii s55	5696810	59	5337	63.45	GCF_014141695.1
Ralstonia pickettii s50	5696434	59	5337	63.45	GCF_014141805.1
Ralstonia pickettii 092950004-1	5389165	59	5026	63.58	GCF_019642275.1
Ralstonia sp. SET104	4796748	58	4497	63.27	GCF_003851545.1
Ralstonia pickettii s7	5343083	58	4975	63.57	GCF_014142645.1
Ralstonia sp.SW.3.57	4797287	57	4457	63.9	GCF_013824635.1
Ralstonia pickettii s5	5386944	56	5022	63.58	GCF_014142695.1
Ralstonia pickettii 092160076-1	5430524	56	5063	63.56	GCF_019642805.1
Ralstonia solanacearum UW172	5388829	56	4780	66.67	GCF_028464835.1
Ralstonia pickettii NCTR106	5271161	55	5013	63.82	GCF_018603815.1
Ralstonia pickettii s46	5698483	54	5375	63.32	GCF_014141845.1
Ralstonia pickettii s3	5428919	54	5061	63.56	GCF_014142735.1
Ralstonia pickettii 110730038-1	5431051	54	5062	63.56	GCF_019643015.1
Ralstonia pickettii 093350054-1	5431053	53	5062	63.56	GCF_019641695.1
Ralstonia solanacearum CCRMRs223	5578840	53	4926	66.63	GCF_028177285.1
Ralstonia solanacearum UW174	5385000	53	4786	66.69	GCF_028464785.1
Ralstonia pickettii NBRC 102503	4733058	52	4377	63.97	GCF_001544155.1
Ralstonia pickettii s8	5430218	52	5061	63.56	GCF_014142625.1
Ralstonia pickettii s21	5429456	51	5059	63.56	GCF_014142365.1
Ralstonia solanacearum UW171	5268082	51	4651	66.8	GCF_028464815.1
Ralstonia sp. UNCCL144	5251611	51	4923	63.63	GCF_900099845.1
Ralstonia pickettii 121850007-2	5257754	50	4896	63.66	GCF_019642675.1
Ralstonia solanacearum B4	5858492	50	5169	66.48	GCF_028177185.1
Ralstonia mannitolilytica MRY14-0246	4669233	48	4348	65.78	GCF_000953875.1
Ralstonia sp. UBA689	5216173	48	4859	64.15	GCF_002298975.1
Ralstonia pickettii T9CP10	4985044	48	4706	63.66	GCF_013413505.1
Ralstonia pickettii s38	5256159	47	4893	63.66	GCF_014142025.1
Ralstonia pickettii OR214	5480587	46	5215	63.41	GCF_000372665.1
Ralstonia insidiosa WCHRI065162	5924662	46	5558	63.41	GCF_002939165.1
Ralstonia pickettii 123250053-1	5015890	46	4646	63.77	GCF_019642515.1
Ralstonia solanacearum B106	5497095	46	4848	66.62	GCF_028177365.1
Ralstonia mannitolilytica HI3842	5383646	45	5093	65	GCF_019795175.1
Ralstonia pickettii MSL336.2	5563662	44	5384	63.35	GCF_023712645.1
Ralstonia sp. 25MFCol4.1	6337400	44	5717	65.58	GCF_900104095.1
Ralstonia pickettii s43	5013749	43	4643	63.77	GCF_014141915.1
Ralstonia pickettii 110760020-1	5535017	43	5281	63.7	GCF_019642915.1
Ralstonia pickettii 101480035-1	5539325	42	5283	63.7	GCF_019643215.1
Ralstonia pickettii 092160072-1	5538813	41	5283	63.7	GCF_019642995.1
Ralstonia insidiosa 58/1	7029311	41	6542	63.57	GCF_022214855.1
Ralstonia pickettii H2Cu2	5200293	40	4805	63.99	GCF_001699795.1
Ralstonia pickettii s27	5534019	40	5278	63.7	GCF_014142205.1
Ralstonia pickettii s2	5538224	40	5279	63.7	GCF_014142755.1
Ralstonia pickettii 101480038-1	5534649	40	5278	63.7	GCF_019643135.1
Ralstonia pickettii 101120021-1	5536409	40	5281	63.7	GCF_019643195.1
Ralstonia solanacearum UW170	5412403	40	4787	66.66	GCF_023646415.1
Ralstonia insidiosa WCHRI065437	6115292	39	5727	63.63	GCF_002939035.1
Ralstonia pickettii s14	5534060	39	5276	63.7	GCF_014142505.1
Ralstonia pickettii s13	5537555	39	5279	63.7	GCF_014142515.1
Ralstonia pickettii s11	5535820	39	5279	63.7	GCF_014142545.1
Ralstonia pickettii 102690001-2	5352779	39	5065	63.76	GCF_019643105.1
Ralstonia pickettii SSH4	5746538	38	5375	63.29	GCF_000607165.1
Ralstonia mannitolilytica WCHRM065837	4990628	37	4715	65.79	GCF_002939145.1
Ralstonia pickettii s17	5351535	37	5064	63.76	GCF_014142445.1
Ralstonia pickettii 110700041-2	5494920	37	5221	63.72	GCF_019642935.1
Ralstonia pickettii 100540015-2	5348773	37	5059	63.77	GCF_019643235.1
Ralstonia pickettii s26	5494331	36	5218	63.72	GCF_014142265.1
Ralstonia solanacearum PD:2763	5263875	36	4644	66.65	GCF_015912235.1
Ralstonia mannitolilytica LMG 6866	4823626	36	4499	65.81	GCF_905397375.1
Ralstonia pickettii s10	5348194	35	5059	63.77	GCF_014142575.1
Ralstonia solanacearum CCRMRs121	5364378	35	4679	66.72	GCF_028177115.1
Ralstonia sp. GX3-BWBA	5817683	34	5357	63.3	GCF_003290055.1
Ralstonia pickettii 5_7_47FAA	5249816	32	4956	63.46	GCF_000165085.1
Ralstonia pickettii CW2	5490874	32	5147	63.65	GCF_000607185.1
Ralstonia mannitolilytica AU11682	4720405	31	4390	65.69	GCF_019042415.1
Ralstonia soli 21MJYT02-11	5726971	31	5261	64.12	GCF_023955655.1
Ralstonia mannitolilytica clean568	4740941	29	4431	65.83	GCF_027319325.1
Ralstonia pickettii PSLESD1	5267333	25	4871	63.82	GCF_009668005.1
Ralstonia sp. 11b	5024091	25	4709	63.76	GCF_031581505.1
Ralstonia sp. NFACC01	5365746	25	4938	63.77	GCF_900115545.1
Ralstonia sp. GP73	5455776	23	5145	63.63	GCF_029893465.1
Ralstonia sp. PBBBR1	5034226	22	4726	63.82	GCF_002256165.1
Ralstonia pseudosolanacearum NCPPB 216	5430530	22	4910	66.63	GCF_015910735.1
Ralstonia pseudosolanacearum NCPPB 4029	6016317	20	5366	66.73	GCF_015910515.1
Ralstonia insidiosa AU39423	5685034	20	5270	63.65	GCF_019795515.1
Ralstonia chuxiongensis 21YRMH01-3	5612125	20	5226	63.47	GCF_024158925.1
Ralstonia wenshanensis 22TCCZM03-6	5167002	20	4744	63.91	GCF_025290815.1
Ralstonia solanacearum NCPPB 325	5652708	19	5002	66.43	GCF_015910705.1
Ralstonia insidiosa AU6853	6028148	19	5615	63.6	GCF_019795305.1
Ralstonia syzygii NCPPB 3219	5462846	18	5031	65.85	GCF_015910645.1
Ralstonia mojiangensis 22TCJT01-2	5615131	18	5086	63.5	GCF_025290765.1
Ralstonia sp. 5_2_56FAA	5254771	17	4892	63.52	GCF_000227255.2
Ralstonia pickettii MGYG-HGUT-01384	5254771	17	4890	63.52	GCF_902374465.1
Ralstonia syzygii NCPPB 3445	4383940	16	4367	66.22	GCF_015910655.1
Ralstonia mojiangensis 22TCCZM01-4	5512593	16	5068	63.67	GCF_025290755.1
Ralstonia insidiosa CCUG 46789	5723831	15	5311	63.7	GCF_008801405.1
Ralstonia mojiangensis 21MJYT02-10	5603312	14	5166	63.55	GCF_023955645.1
Ralstonia mojiangensis 21LDWP02-16	5447773	14	4978	63.66	GCF_025290735.1
Ralstonia solanacearum CaRs-Mep	5606203	13	4954	67	GCF_001855495.2
Ralstonia pickettii 52	5530053	13	5138	64.43	GCF_002849525.1
Ralstonia solanacearum NCPPB 3985	5610548	12	4869	66.75	GCF_015910635.1
Ralstonia pseudosolanacearum NCPPB 253	5798890	12	5112	66.94	GCF_015910695.1
Ralstonia sp. UNC404CL21Col	5087452	11	4651	64.58	GCF_000620465.1
Ralstonia solanacearum UW700	5487557	11	4906	66.5	GCF_002251605.2
Ralstonia pickettii LB_tupeA	5320276	11	4883	63.65	GCF_013391365.1
Ralstonia pseudosolanacearum PD:7123	5884479	11	5185	66.8	GCF_015911755.1
Ralstonia pseudosolanacearum GRsMep	5837336	10	5130	66.95	GCF_024460955.1
Ralstonia mannitolilytica Patient MN16	5338286	10	5122	65.65	GCF_030550865.1
Ralstonia mojiangensis 22TCJT01-1	5560875	8	5076	63.54	GCF_025290775.1
Ralstonia pickettii FDAARGOS_1535	5008012	5	4664	63.8	GCF_020341455.1
Ralstonia insidiosa 171870003-1	6271672	5	5878	63.33	GCF_028920815.1
Ralstonia pickettii NCTC11149	4810167	5	4434	63.92	GCF_900455835.1
Ralstonia solanacearum UW163	5596238	4	4953	66.53	GCF_001587135.1
Ralstonia insidiosa ATCC 49129	6177004	4	5831	62.95	GCF_001663855.1
Ralstonia mannitolilytica GML-Rals1-TR	5084397	4	4762	65.54	GCF_002863525.1
Ralstonia syzygii NCPPB 3727	5191832	4	4706	66.45	GCF_015910595.1
Ralstonia mannitolilytica URK03	5310746	4	5053	65.67	GCF_031932125.1
Ralstonia mannitolilytica SN82F48	5072301	3	4742	65.49	GCF_000954135.1
Ralstonia insidiosa FC1138	5987762	3	5573	63.64	GCF_001653935.1
Ralstonia pickettii K-288	4831420	3	4472	63.91	GCF_016466415.2
Ralstonia syzygii BDBR229	5231100	3	4744	66.42	GCF_029219945.1
Ralstonia solanacearum MolK2	5586409	3	4937	66.66	GCF_029219985.1
Ralstonia solanacearum BA7	5749371	3	5048	66.4	GCF_029220005.1
Ralstonia solanacearum CFBP2957	5692289	3	5021	66.43	GCF_029220025.1
Ralstonia pickettii MCR	5356255	3	4992	63.75	GCF_030582395.1
Ralstonia mannitolilytica NCTC10894	4860652	3	4525	65.78	GCF_900455575.1
Ralstonia pseudosolanacearum GMI1000	5810922	2	5123	66.98	GCF_000009125.1
Ralstonia solanacearum Po82	5430263	2	4789	66.67	GCF_000215325.1
Ralstonia solanacearum PSI07	5605618	2	4882	66.32	GCF_000283475.1
Ralstonia solanacearum UY031	5411683	2	4770	66.61	GCF_001299555.1
Ralstonia solanacearum KACC 10722	5463256	2	4837	66.43	GCF_001586135.1
Ralstonia solanacearum IBSBF1503	5530249	2	4830	66.64	GCF_001587155.1
Ralstonia mannitolilytica SN83A39	4842994	2	4552	66.04	GCF_001628775.1
Ralstonia pseudosolanacearum CQPS-1	5893444	2	5230	66.84	GCF_002220465.1
Ralstonia solanacearum UW551	5478976	2	4808	66.55	GCF_002251655.1
Ralstonia solanacearum K60	5770663	2	5162	66.39	GCF_002251695.1
Ralstonia solanacearum RS 488	5411685	2	4763	66.55	GCF_002501565.1
Ralstonia solanacearum RS 489	5411504	2	4748	66.54	GCF_002549815.1
Ralstonia solanacearum T51	5400849	2	4775	66.43	GCF_003515145.1
Ralstonia solanacearum T11	5450627	2	4821	66.35	GCF_003515165.1
Ralstonia solanacearum SL3175	5555993	2	4894	66.36	GCF_003515185.1
Ralstonia solanacearum T98	5555978	2	4897	66.36	GCF_003515265.1
Ralstonia solanacearum T12	5520985	2	4864	66.42	GCF_003515325.1
Ralstonia solanacearum SL2312	5521456	2	4794	66.42	GCF_003515425.1
Ralstonia solanacearum SL2064	5473607	2	4840	66.41	GCF_003515445.1
Ralstonia solanacearum T101	5521368	2	4811	66.42	GCF_003515485.1
Ralstonia solanacearum T95	5474514	2	4839	66.41	GCF_003515505.1
Ralstonia solanacearum T82	5521457	2	4801	66.42	GCF_003515525.1
Ralstonia pseudosolanacearum RS476	5810927	2	5123	66.97	GCF_003595305.1
Ralstonia solanacearum CIAT_078	5389324	2	4853	66.69	GCF_012562465.1
Ralstonia solanacearum CCRMRsB7	5849612	2	5040	64.06	GCF_014210345.1
Ralstonia solanacearum CCRMRs287	5423031	2	4743	65.71	GCF_014210375.1
Ralstonia solanacearum Rs5	5430180	2	4778	66.56	GCF_014884745.1
Ralstonia syzygii LLRS-1	5694719	2	4998	66.31	GCF_018243215.1
Ralstonia nicotianae RS	5613239	2	4861	67.1	GCF_018243235.1
Ralstonia sp. B265	4939245	2	4564	63.94	GCF_018726805.1
Ralstonia solanacearum UW72	5331181	2	4674	66.65	GCF_021117095.1
Ralstonia solanacearum CIP417_UW70	5485324	2	4843	66.67	GCF_021117115.1
Ralstonia solanacearum UW251	5572607	2	4838	66.63	GCF_021117135.1
Ralstonia wenshanensis 56D2	5310536	2	4856	63.74	GCF_021173085.1
Ralstonia pseudosolanacearum PeaFJ1	5808912	2	5058	66.85	GCF_023518395.1
Ralstonia pseudosolanacearum LMG 9673	5690309	2	5048	66.61	GCF_024925465.1
Ralstonia pseudosolanacearum Cw717	5592449	2	4948	67.03	GCF_025859515.1
Ralstonia pseudosolanacearum Sw698	5562184	2	4921	67.03	GCF_025859635.1
Ralstonia sp. RS642	5838575	2	5191	67	GCF_026016705.1
Ralstonia sp. RS650	5915133	2	5230	66.91	GCF_026016725.1
Ralstonia sp. RS647	5916874	2	5241	66.86	GCF_026016745.1
Ralstonia syzygii R24	5459644	2	4963	65.86	GCF_029219965.1
Ralstonia pseudosolanacearum RUN2340	5761046	2	5178	66.58	GCF_029220045.1
Ralstonia pseudosolanacearum PSS4	5879613	2	5183	66.92	GCF_029220065.1
Ralstonia mannitolilytica NCTC10893	4858077	2	4522	65.78	GCF_900455685.1
Ralstonia mannitolilytica NCTC12379	4752409	2	4423	65.88	GCF_900461715.1
Ralstonia pickettii lag003	5484666	2	5030	64.21	lag003.fna
Ralstonia pickettii lag011	5484665	2	5031	64.21	lag011.fna
Ralstonia pickettii lag025	5484672	2	5030	64.21	lag025.fna
Ralstonia pickettii lag026	5501510	2	5045	64.21	lag026.fna
Ralstonia pickettii ATCC 27511	4765599	1	4414	63.92	GCF_000743455.1
Ralstonia solanacearum RS2	4788265	1	4277	66.73	GCF_001373295.1
Ralstonia solanacearum UA-1611	5195693	1	4673	66.8	GCF_003860685.1
Ralstonia solanacearum UA-1591	5351985	1	4761	66.72	GCF_003860705.1
Ralstonia solanacearum UA-1579	5081426	1	4542	67.01	GCF_003860725.1
Ralstonia solanacearum UA-1617	5362479	1	4767	66.71	GCF_003860745.1
Ralstonia solanacearum UA-1609	5068052	1	4325	67.02	GCF_003860765.1
Burkholderia cenocepacia MSMB384WGS	7780598	3	7016	67.25	GCF_001718895.1
Burkholderia oklahomensis C6786	7135022	2	6301	67.07	GCF_000959365.1
Burkholderia plantarii ATCC43733	8081051	3	6982	68.55	GCF_000959365.1
